# Amyloid fibril proteomics of AD brains reveals modifiers of aggregation and toxicity

**DOI:** 10.1101/2023.03.03.530975

**Authors:** Arun Upadhyay, Deepak Chhangani, Nalini R. Rao, Julia Kofler, Robert Vassar, Diego E. Rincon-Limas, Jeffrey N. Savas

**Affiliations:** Ken and Ruth Davee Department of Neurology, Northwestern University Feinberg School of Medicine Chicago IL 60611, USA; Department of Neurology, McKnight Brain Institute, and Norman Fixel Institute for Neurological Diseases, University of Florida, Gainesville, FL, USA; Department of Pathology, Division of Neuropathology, University of Pittsburgh, Pittsburgh, PA 15213, USA; Department of Neuroscience, University of Florida, Gainesville, FL, USA; Genetics Institute, University of Florida, Gainesville, FL, USA; Mesulam Center for Cognitive Neurology and Alzheimer’s Disease, Northwestern University Feinberg School of Medicine, Chicago, IL, 60611, USA

**Keywords:** Alzheimer’s disease, amyloid, Drosophila, fibril purification, proteomics, amyloidome

## Abstract

**Background:** The accumulation of amyloid beta (Aβ) peptides in fibrils is prerequisite for Alzheimer’s disease (AD). Our understanding of the proteins that promote Aβ fibril formation and mediate neurotoxicity has been limited due to technical challenges in isolating pure amyloid fibrils from brain extracts.

**Methods:** To investigate how amyloid fibrils form and cause neurotoxicity in AD brain, we developed a robust biochemical strategy. We benchmarked the success of our purifications using electron microscopy, amyloid dyes, and a large panel of Aβ immunoassays. Tandem mass-spectrometry based proteomic analysis workflows provided quantitative measures of the amyloid fibril proteome. These methods allowed us to compare amyloid fibril composition from human AD brains, three amyloid mouse models, transgenic Aβ42 flies, and Aβ42 seeded cultured neurons.

**Results:** Amyloid fibrils are primarily composed by Aβ42 and unexpectedly harbor Aβ38 but generally lack Aβ40 peptides. Multidimensional quantitative proteomics allowed us to redefine the fibril proteome by identifying 17 new amyloid-associated proteins. Notably, we confirmed 126 previously reported plaque-associated proteins. We validated a panel of these proteins as bona fide amyloid-interacting proteins using antibodies and orthogonal proteomic analysis. One metal-binding chaperone metallothionein-3 is tightly associated with amyloid fibrils and modulates fibril formation *in vitro.* Lastly, we used a transgenic Aβ42 fly model to test if knock down or over-expression of fibril-interacting gene homologues modifies neurotoxicity. Eight RNAi lines suppressed and 11 enhanced Aβ42 toxicity.

**Conclusions:** These discoveries and subsequent confirmation indicate that fibril-associated proteins play a key role in amyloid formation and AD pathology.
