## Supplementary material for "Amyloid fibril proteomics of AD brains reveals modifiers of aggregation and toxicity": Table S5

### Sheet: Primary neuron seeding exp.
Experiment	Uniprot accession	Occurrence Score	Protein	Description
Fibril core_cultured neurons_label free MS	P60711	8	Actb	Actin, cytoplasmic 1
Fibril core_cultured neurons_label free MS	P63259	8	Actg1	Actin, cytoplasmic 2
Fibril core_cultured neurons_label free MS	P02770	8	Alb	Serum albumin
Fibril core_cultured neurons_label free MS	D3ZE88	8	Atp1a3	Sodium/potassium-transporting ATPase subunit alpha-3
Fibril core_cultured neurons_label free MS	D3ZJN5	8	Atp2a2	Sarco/endoplasmic reticulum Ca2+-ATPase
Fibril core_cultured neurons_label free MS	P47942	8	Dpysl2	Dihydropyrimidinase-related protein 2
Fibril core_cultured neurons_label free MS	Q62952	8	Dpysl3	Dihydropyrimidinase-related protein 3
Fibril core_cultured neurons_label free MS	P62630	8	Eef1a1	Elongation factor 1-alpha 1
Fibril core_cultured neurons_label free MS	P04797	8	Gapdh	Glyceraldehyde-3-phosphate dehydrogenase
Fibril core_cultured neurons_label free MS	P59215	8	Gnao1	Guanine nucleotide-binding protein G(o) subunit alpha
Fibril core_cultured neurons_label free MS	P34058	8	Hsp90ab1	Heat shock protein HSP 90-beta
Fibril core_cultured neurons_label free MS	P63039	8	Hspd1	60 kDa heat shock protein, mitochondrial
Fibril core_cultured neurons_label free MS	Q0QF43	8	Mdh2	Malate dehydrogenase
Fibril core_cultured neurons_label free MS	P11980	8	Pkm	Pyruvate kinase isozymes M1/M2
Fibril core_cultured neurons_label free MS	P12369	8	Prkar2b	cAMP-dependent protein kinase type II-beta regulatory subunit
Fibril core_cultured neurons_label free MS	P00762	8	Prss1	Anionic trypsin-1
Fibril core_cultured neurons_label free MS	P17764	7	Acat1	Acetyl-CoA acetyltransferase, mitochondrial
Fibril core_cultured neurons_label free MS	F1M0K2	7	Aco2	Aconitate hydratase, mitochondrial
Fibril core_cultured neurons_label free MS	G3V9G3	7	Camk2b	Calcium/calmodulin-dependent protein kinase II, beta, isoform CRA_a
Fibril core_cultured neurons_label free MS	D4AD25	7	Cltc	Clathrin heavy chain 1
Fibril core_cultured neurons_label free MS	D3ZQ98	7	Crmp1	Dihydropyrimidinase-related protein 1
Fibril core_cultured neurons_label free MS	Q9JHU0	7	Dpysl5	Dihydropyrimidinase-related protein 5
Fibril core_cultured neurons_label free MS	P09606	7	Glul	Glutamine synthetase
Fibril core_cultured neurons_label free MS	P54311	7	Gnb1	Guanine nucleotide-binding protein G(I)/G(S)/G(T) subunit beta-1
Fibril core_cultured neurons_label free MS	Q8VHV7	7	Hnrnph1	Heterogeneous nuclear ribonucleoprotein
Fibril core_cultured neurons_label free MS	P63018	7	Hspa8	Heat shock cognate 71 kDa protein
Fibril core_cultured neurons_label free MS	F1LQ81	7	Nsf	Vesicle-fusing ATPase
Fibril core_cultured neurons_label free MS	P49432	7	Pdhb	Pyruvate dehydrogenase E1 component subunit beta, mitochondrial
Fibril core_cultured neurons_label free MS	P10111	7	Ppia	Peptidyl-prolyl cis-trans isomerase
Fibril core_cultured neurons_label free MS	Q00981	7	Uchl1	Ubiquitin carboxyl-terminal hydrolase isozyme L1
Fibril core_cultured neurons_label free MS	P61983	7	Ywhag	14-3-3 protein gamma
Fibril core_cultured neurons_label free MS	P11275	6	Camk2a	Calcium/calmodulin-dependent protein kinase type II subunit alpha
Fibril core_cultured neurons_label free MS	F1M510	6	Cfl1	Cofilin-1
Fibril core_cultured neurons_label free MS	P54313	6	Gnb2	Guanine nucleotide binding protein beta 2
Fibril core_cultured neurons_label free MS	G3V8Q2	6	Ina	Alpha-internexin
Fibril core_cultured neurons_label free MS	P35213	6	Ywhab	14-3-3 protein beta/alpha
Fibril core_cultured neurons_label free MS	D3ZM53	6	Ywhaq	14-3-3 protein theta
Fibril core_cultured neurons_label free MS	P38650	5	Dync1h1	Cytoplasmic dynein 1 heavy chain 1
Fibril core_cultured neurons_label free MS	B2GV69	5	Hnrnpa2b1	Heterogeneous nuclear ribonucleoproteins A2/B1
Fibril core_cultured neurons_label free MS	P16617	5	Pgk1	Phosphoglycerate kinase 1
Fibril core_cultured neurons_label free MS	P63012	5	Rab3a	Ras-related protein Rab-3A
Fibril core_cultured neurons_label free MS	D3ZAD2	5	Snap91	Clathrin coat assembly protein AP180
Fibril core_cultured neurons_label free MS	G3V8C3	5	Vim	Vimentin
Fibril core_cultured neurons_label free MS	P50398	4	Gdi1	Rab GDP dissociation inhibitor alpha
Fibril core_cultured neurons_label free MS	P82995	4	Hsp90aa1	Heat shock protein HSP 90-alpha
Fibril core_cultured neurons_label free MS	P42123	4	Ldhb	L-lactate dehydrogenase B chain
Fibril core_cultured neurons_label free MS	P62963	4	Pfn1	Profilin-1
Fibril core_cultured neurons_label free MS	F8WG21	4	Sdha	Succinate dehydrogenase [ubiquinone] flavoprotein subunit, mitochondrial
Fibril core_cultured neurons_label free MS	P60881	4	Snap25	Synaptosomal-associated protein 25
