## Supplementary material for "Amyloid fibril proteomics of AD brains reveals modifiers of aggregation and toxicity": Table S6

### Sheet: Fly MS data Sig only
Experiment	Uniprot accession	Ratio (Aβ42/control flies)	Protein	t test p value	Rank	Adj p value	Description	Add. remarks	Putative human ortholog	Putative mouse ortholog
Fibril core_Drosophila_Label free MS	P48610	> 3.834	Argk1	< 3.14E-05	1	< 5.96E-05	Arginine kinase 1	sig	CKM	Ckm
Fibril core_Drosophila_Label free MS	P55828	> 3.834	RpS20	< 3.14E-05	2	< 5.96E-05	40S ribosomal protein S20	sig	RPS20	Rps20
Fibril core_Drosophila_Label free MS	Q9W334	> 3.834	RpS28b	< 3.14E-05	3	< 5.96E-05	40S ribosomal protein S28	sig	RPS28	Rps28
Fibril core_Drosophila_Label free MS	O16158	> 3.834	Scp2	< 3.14E-05	4	< 5.96E-05	Calcium-binding protein	sig	Not found	Not found
Fibril core_Drosophila_Label free MS	P48611	> 3.834	pr	< 3.14E-05	5	< 5.96E-05	6-pyruvoyl tetrahydrobiopterin synthase	sig	PTS	Pts
Fibril core_Drosophila_Label free MS	M9PJN9	> 3.834	shi	< 3.14E-05	6	< 5.96E-05	Dynamin GTPase	sig	DNM1	Dnm1
Fibril core_Drosophila_Label free MS	A1Z893	> 3.834	Dmel\CG12896	< 3.14E-05	7	< 5.96E-05	DI01187p	sig	PRDX6	Prdx6
Fibril core_Drosophila_Label free MS	A1Z892	> 3.834	Prx2540-1	< 3.14E-05	8	< 5.96E-05	LD11278p	sig	PRDX6	Prdx6
Fibril core_Drosophila_Label free MS	P32100	> 3.834	RpL7	< 3.14E-05	9	< 5.96E-05	60S ribosomal protein L7	sig	RPL7	Rpl7
Fibril core_Drosophila_Label free MS	E6EK18	> 3.834	PMCA	< 3.14E-05	10	< 5.96E-05	Calcium-transporting ATPase	sig	ATP2B3	Atp2b3
Fibril core_Drosophila_Label free MS	Q9VMR9	> 3.834	BcDNA:RH62365	< 3.14E-05	11	< 5.96E-05	GEO08407p1	sig	ACYP2	Acyp2
Fibril core_Drosophila_Label free MS	Q9W499	> 3.834	RpL35	< 3.14E-05	12	< 5.96E-05	60S ribosomal protein L35	sig	RPL35	Gm2000
Fibril core_Drosophila_Label free MS	A0A0B4KI27	> 3.834	Fer1HCH	< 3.14E-05	13	< 5.96E-05	Ferritin	sig	FTH1	Fth1
Fibril core_Drosophila_Label free MS	Q24276	> 3.834	Cdc37	< 3.14E-05	14	< 5.96E-05	Hsp90 co-chaperone Cdc37	sig	CDC37	Cdc37
Fibril core_Drosophila_Label free MS	Q9W1Y1	> 3.834	EMC8-9	< 3.14E-05	15	< 5.96E-05	ER membrane protein complex subunit 8/9 homolog	sig	EMC8	Emc9
Fibril core_Drosophila_Label free MS	Q7K1C0	> 3.834	ND-15	< 3.14E-05	16	< 5.96E-05	NADH dehydrogenase [ubiquinone] iron-sulfur protein 5	sig	NDUFS5	Ndufs5
Fibril core_Drosophila_Label free MS	Q9VF15	> 3.834	glob1	< 3.14E-05	17	< 5.96E-05	GEO09476p1	sig	CYGB	Cygb
Fibril core_Drosophila_Label free MS	Q7KSC4	> 3.834	Mpc1	< 3.14E-05	18	< 5.96E-05	Mitochondrial pyruvate carrier 1	sig	MPC1	Mpc1
Fibril core_Drosophila_Label free MS	P07909	> 3.834	Hrb98DE	< 3.14E-05	19	< 5.96E-05	Heterogeneous nuclear ribonucleoprotein A1	sig	HNRNPA1L2	Hnrnpa1
Fibril core_Drosophila_Label free MS	P48810	> 3.834	Hrb87F	< 3.14E-05	20	< 5.96E-05	Heterogeneous nuclear ribonucleoprotein 87F	sig	HNRNPA2B1	Hnrnpa2b1
Fibril core_Drosophila_Label free MS	Q9VXC1	> 3.834	Dmel\CG34325	< 3.14E-05	21	< 5.96E-05	MIP06432p1	sig	PXN	Lpxn
Fibril core_Drosophila_Label free MS	Q7KLV9	> 3.834	Rpn6	< 3.14E-05	22	< 5.96E-05	26S proteasome non-ATPase regulatory subunit 11	sig	PSMD11	Psmd11
Fibril core_Drosophila_Label free MS	O76137	> 3.834	TM4SF	< 3.14E-05	23	< 5.96E-05	GH25602p	sig	Not found	Not found
Fibril core_Drosophila_Label free MS	Q9VVH3	> 3.834	QIL1	< 3.14E-05	24	< 5.96E-05	MICOS complex subunit MIC13 homolog QIL1	sig	MICOS13	Micos13
Fibril core_Drosophila_Label free MS	Q8IR93	> 3.834	Dlic	< 3.14E-05	25	< 5.96E-05	Dynein light intermediate chain	sig	DYNC1LI2	Dync1li1
Fibril core_Drosophila_Label free MS	Q9VDH3	> 3.834	Ktl	< 3.14E-05	26	< 5.96E-05	GH08630p	sig	KCTD12	Kctd16
Fibril core_Drosophila_Label free MS	P41375	> 3.834	eIF2beta	< 3.14E-05	27	< 5.96E-05	Eukaryotic translation initiation factor 2 subunit 2	sig	EIF2S2	Eif2s2
Fibril core_Drosophila_Label free MS	Q8SX57	> 3.834	CG11005	< 3.14E-05	28	< 5.96E-05	LD44221p	sig	HSD17B14	Hsd17b14
Fibril core_Drosophila_Label free MS	E1JJM0	> 3.834	Imp	< 3.14E-05	29	< 5.96E-05	FI20063p1	sig	IGF2BP2	Igf2bp2
Fibril core_Drosophila_Label free MS	Q9VDI1	> 3.834	Synd	< 3.14E-05	30	< 5.96E-05	LD46328p	sig	PACSIN2	Pacsin2
Fibril core_Drosophila_Label free MS	Q9V3V9	> 3.834	EndoGI	< 3.14E-05	31	< 5.96E-05	Endonuclease G inhibitor, isoform A	sig	XRCC5	Xrcc5
Fibril core_Drosophila_Label free MS	Q8SZU0	> 3.834	Dmel\CG9331	< 3.14E-05	32	< 5.96E-05	GH13879p	sig	GRHPR	Grhpr
Fibril core_Drosophila_Label free MS	Q8MLS1	> 3.834	Mthfs	< 3.14E-05	33	< 5.96E-05	5-formyltetrahydrofolate cyclo-ligase	sig	ST20-MTHFS	Mthfsl
Fibril core_Drosophila_Label free MS	Q9W0J9	> 3.834	CT9987	< 3.14E-05	34	< 5.96E-05	GH07301p	sig	C11orf54	4931406C07Rik
Fibril core_Drosophila_Label free MS	Q7KSM5	> 3.834	Aos1	< 3.14E-05	35	< 5.96E-05	Activator of SUMO 1	sig	SAE1	Sae1
Fibril core_Drosophila_Label free MS	Q7K3W4	> 3.834	qsm	< 3.14E-05	36	< 5.96E-05	GH08941p	sig	Not found	Not found
Fibril core_Drosophila_Label free MS	Q9VTB3	> 3.834	Dmel\CG11811	< 3.14E-05	37	< 5.96E-05	Guanylate kinase	sig	GUK1	Guk1
Fibril core_Drosophila_Label free MS	Q8IRJ9	> 3.834	Gk1	< 3.14E-05	38	< 5.96E-05	Glycerol kinase	sig	GK	Gk
Fibril core_Drosophila_Label free MS	Q9VJZ6	> 3.834	Grx4	< 3.14E-05	39	< 5.96E-05	LD40224p	sig	GLRX3	Glrx3
Fibril core_Drosophila_Label free MS	Q9W2J6	> 3.834	Gyg	< 3.14E-05	40	< 5.96E-05	Glycogenin, isoform B	sig	GYG1	Gyg
Fibril core_Drosophila_Label free MS	Q9VSL4	> 3.834	GstO2	< 3.14E-05	41	< 5.96E-05	Glutathione S transferase O2, isoform B	sig	GSTO2	Gsto1
Fibril core_Drosophila_Label free MS	A1Z8H6	> 3.834	Cpr47Ee	< 3.14E-05	42	< 5.96E-05	Cuticular protein 47Ee	sig	Not found	Not found
Fibril core_Drosophila_Label free MS	A1ZBW1	> 3.834	HnRNP-K	< 3.14E-05	43	< 5.96E-05	Heterogeneous nuclear ribonucleoprotein K, isoform A	sig	HNRNPK	Hnrnpk
Fibril core_Drosophila_Label free MS	A0A0B4K6X9	> 3.834	Mob4	< 3.14E-05	44	< 5.96E-05	MOB kinase activator 4, isoform B	sig	MOB4	Mob4
Fibril core_Drosophila_Label free MS	Q7KMP8	> 3.834	Rpn9	< 3.14E-05	45	< 5.96E-05	26S proteasome non-ATPase regulatory subunit 13	sig	PSMD13	Psmd13
Fibril core_Drosophila_Label free MS	Q9VYG8	> 3.834	Dmel\CG15717	< 3.14E-05	46	< 5.96E-05	CG15717-PA	sig	Not found	Not found
Fibril core_Drosophila_Label free MS	Q9VRP3	> 3.834	Txl	< 3.14E-05	47	< 5.96E-05	AT08565p	sig	TXNL1	Txnl1
Fibril core_Drosophila_Label free MS	A0A0S0WGW8	> 3.834	l(3)mbn	< 3.14E-05	48	< 5.96E-05	Lethal (3) malignant blood neoplasm, isoform D	sig	Not found	Not found
Fibril core_Drosophila_Label free MS	X2J9R2	> 3.834	Coprox	< 3.14E-05	49	< 5.96E-05	Coproporphyrinogen oxidase	sig	CPOX	Cpox
Fibril core_Drosophila_Label free MS	Q9VL01	> 3.834	c-SPH35	< 3.14E-05	50	< 5.96E-05	FI06461p	sig	TPSD1	Tpsb2
Fibril core_Drosophila_Label free MS	Q24388	> 3.834	Lsp2	< 3.14E-05	51	< 5.96E-05	Larval serum protein 2	sig	Not found	Not found
Fibril core_Drosophila_Label free MS	A0A4D6K3W6	> 3.834	ras	< 3.14E-05	52	< 5.96E-05	Inosine-5&#039;-monophosphate dehydrogenase	sig	AMPH	Not found
Fibril core_Drosophila_Label free MS	Q9V9R2	> 3.834	Cul2	< 3.14E-05	53	< 5.96E-05	Cullin 2, isoform A	sig	CUL2	Cul2
Fibril core_Drosophila_Label free MS	Q9I7I3	> 3.834	CG17837	< 3.14E-05	54	< 5.96E-05	GH12831p	sig	Not found	Not found
Fibril core_Drosophila_Label free MS	Q0KI00	> 3.834	SP1029	< 3.14E-05	55	< 5.96E-05	Aminopeptidase	sig	ANPEP	Anpep
Fibril core_Drosophila_Label free MS	Q7K0W4	> 3.834	Vajk4	< 3.14E-05	56	< 5.96E-05	LD27203p	sig	Not found	Not found
Fibril core_Drosophila_Label free MS	Q9VDS7	> 3.834	ClpX	< 3.14E-05	57	< 5.96E-05	LD11650p	sig	CLPX	Clpx
Fibril core_Drosophila_Label free MS	Q9VA76	> 3.834	crhbp	< 3.14E-05	58	< 5.96E-05	IP18706p	sig	CRHBP	Crhbp
Fibril core_Drosophila_Label free MS	P33438	> 3.834	Glt	< 3.14E-05	59	< 5.96E-05	Glutactin	sig	CES4A	Ces2b
Fibril core_Drosophila_Label free MS	Q7K1W5	> 3.834	Dmel\CG8187	< 3.14E-05	60	< 5.96E-05	LD35843p	sig	FAM185A	Fam185a
Fibril core_Drosophila_Label free MS	Q9V434	> 3.834	AsnRS	< 3.14E-05	61	< 5.96E-05	Asparagine--tRNA ligase	sig	NARS	Nars
Fibril core_Drosophila_Label free MS	Q9VM33	> 3.834	mEFG1	< 3.14E-05	62	< 5.96E-05	Elongation factor G, mitochondrial	sig	GFM1	Gfm1
Fibril core_Drosophila_Label free MS	Q9V3D4	> 3.834	Idgf2	< 3.14E-05	63	< 5.96E-05	Chitinase-like protein Idgf2	sig	CHIT1	Chil1
Fibril core_Drosophila_Label free MS	Q7K3N4	> 3.834	Dmel\CG8888	< 3.14E-05	64	< 5.96E-05	GH26015p	sig	SDR9C7	Rdh16
Fibril core_Drosophila_Label free MS	Q7JXZ2	> 3.834	Cth	< 3.14E-05	65	< 5.96E-05	Cystathionine gamma-lyase	sig	CTH	Cth
Fibril core_Drosophila_Label free MS	Q9W3Z3	> 3.834	Agxt	< 3.14E-05	66	< 5.96E-05	Alanine--glyoxylate aminotransferase	sig	AGXT	Agxt
Fibril core_Drosophila_Label free MS	Q7KB18	> 3.834	Jheh2	< 3.14E-05	67	< 5.96E-05	Epoxide hydrolase	sig	EPHX1	Ephx1
Fibril core_Drosophila_Label free MS	Q9VKW1	> 3.834	Wdfy2	< 3.14E-05	68	< 5.96E-05	LD41958p	sig	WDFY2	Wdfy2
Fibril core_Drosophila_Label free MS	Q9VGE7	> 3.834	Ect3	< 3.14E-05	69	< 5.96E-05	Beta-galactosidase	sig	GLB1L	Glb1l
Fibril core_Drosophila_Label free MS	Q9VR25	> 3.834	fipi	< 3.14E-05	70	< 5.96E-05	Factor of interpulse interval	sig	NCAM2	Ncam2
Fibril core_Drosophila_Label free MS	Q7K2X5	> 3.834	Dmel\CG14762	< 3.14E-05	71	< 5.96E-05	GH01839p	sig	GP5	Gp5
Fibril core_Drosophila_Label free MS	Q9VLT9	> 3.834	Cka	< 3.14E-05	72	< 5.96E-05	Connector of kinase to AP-1, isoform A	sig	STRN3	Strn3
Fibril core_Drosophila_Label free MS	D0Z756	> 3.834	CG14762-RA	< 3.14E-05	73	< 5.96E-05	MIP14966p	sig	LRRC70	Gp5
Fibril core_Drosophila_Label free MS	A0A0B4KEW6	> 3.834	Amph	< 3.14E-05	74	< 5.96E-05	Endophilin-A	sig	BIN1	Bin1
Fibril core_Drosophila_Label free MS	A1ZAK7	> 3.834	Psi	< 3.14E-05	75	< 5.96E-05	LD35640p	sig	FUBP1	Fubp3
Fibril core_Drosophila_Label free MS	Q9VEJ9	> 3.834	cysu	< 3.14E-05	76	< 5.96E-05	Curly Su	sig	EPX	Epx
Fibril core_Drosophila_Label free MS	P15348	> 3.834	Top2	< 3.14E-05	77	< 5.96E-05	DNA topoisomerase 2	sig	TOP2A	Top2a
Fibril core_Drosophila_Label free MS	Q9VHC3	> 3.834	by	< 3.14E-05	78	< 5.96E-05	Blistery, isoform A	sig	TNS2	Tns2
Fibril core_Drosophila_Label free MS	Q9Y163	> 3.834	hoe1	< 3.14E-05	79	< 5.96E-05	BcDNA.GH02636	sig	OCA2	Oca2
Fibril core_Drosophila_Label free MS	Q9W3K6	> 3.834	Dmel\CG2258	< 3.14E-05	80	< 5.96E-05	LD35927p	sig	NCKIPSD	Nckipsd
Fibril core_Drosophila_Label free MS	Q9VCV4	> 3.834	Irp-1A	< 3.14E-05	81	< 5.96E-05	Cytoplasmic aconitate hydratase	sig	ACO1	Aco1
Fibril core_Drosophila_Label free MS	Q9VLX0	> 3.834	LKRSDH	< 3.14E-05	82	< 5.96E-05	Lysine ketoglutarate reductase/saccharopine dehydrogenase, isoform A	sig	AASS	Aass
Fibril core_Drosophila_Label free MS	Q9NHE5	> 3.834	Cadps	< 3.14E-05	83	< 5.96E-05	Calcium-dependent secretion activator	sig	CADPS	Cadps
Fibril core_Drosophila_Label free MS	O61380	> 3.834	eIF4G1	< 3.14E-05	84	< 5.96E-05	Eukaryotic translation initiation factor 4G1, isoform A	sig	EIF4G1	Eif4g3
Fibril core_Drosophila_Label free MS	Q9NBD7	> 3.834	chb	< 3.14E-05	85	< 5.96E-05	CLIP-associating protein	sig	CLASP1	Clasp1
Fibril core_Drosophila_Label free MS	P28668	> 3.834	GluProRS	< 3.14E-05	86	< 5.96E-05	Bifunctional glutamate/proline--tRNA ligase	sig	EPRS	Eprs
Fibril core_Drosophila_Label free MS	Q9VXY2	> 3.834	Rab3-GEF	< 3.14E-05	87	< 5.96E-05	MAP kinase-activating death domain protein	sig	MADD	Madd
Fibril core_Drosophila_Label free MS	M9PBQ0	> 3.834	Dhc64C	< 3.14E-05	88	< 5.96E-05	Dynein heavy chain 64C, isoform D	sig	DYNC1H1	Dync1h1
Fibril core_Drosophila_Label free MS	P53777	0.497582	Mlp60A	3.13777e-05	89	5.95823e-05	Muscle LIM protein 1	sig	CSRP3	Csrp3
Fibril core_Drosophila_Label free MS	M9PC48	0.668455	dpy	8.08498e-05	90	0.000151818	Dumpy, isoform Y	sig	FBN2	Fbn2
Fibril core_Drosophila_Label free MS	Q95U34	1.66768	Galk	0.000150982	91	0.000280395	GH11113p	sig	GALK2	Galk2
Fibril core_Drosophila_Label free MS	P08120	1.11721	Col4a1	0.000350766	92	0.000644341	Collagen alpha-1(IV) chain	sig	COL4A1	Col4a2
Fibril core_Drosophila_Label free MS	L0MN91	0.856425	bt	0.000408283	93	0.000741934	Bent, isoform I	sig	TTN	Ttn
Fibril core_Drosophila_Label free MS	M9PBI5	0.276991	alpha-Spec	0.000462933	94	0.000832294	Alpha spectrin, isoform C	sig	SPTAN1	Sptan1
Fibril core_Drosophila_Label free MS	R9PY51	3.04019	CG4588	0.000465715	95	0.000828483	Cuticle protein 7	sig	Not found	Not found
Fibril core_Drosophila_Label free MS	Q9VW05	0.78609	Cpr76Bd	0.000635866	96	0.00111939	Cuticular protein 76Bd, isoform B	sig	Not found	Not found
Fibril core_Drosophila_Label free MS	Q9VFR2	0.629763	Dmel\CG9297	0.000651081	97	0.00113436	FI18807p1	sig	SRL	Srl
Fibril core_Drosophila_Label free MS	Q8IPD8	1.95433	Cpr30F	0.000917636	98	0.00158245	Cuticular protein 30F	sig	Not found	Not found
Fibril core_Drosophila_Label free MS	Q00174	1.38545	LanA	0.000930221	99	0.00158795	Laminin subunit alpha	sig	LAMA5	Lama5
Fibril core_Drosophila_Label free MS	Q9V9X4	3.83418	CG11334	0.00103871	100	0.00175542	Methylthioribose-1-phosphate isomerase	sig	MRI1	Mri1
Fibril core_Drosophila_Label free MS	A0A0B4KI38	3.83418	Dmel\CG11334	0.00103871	101	0.00173804	Methylthioribose-1-phosphate isomerase	sig	MRI1	Mri1
Fibril core_Drosophila_Label free MS	Q9VEX6	0.801486	bor	0.001196	102	0.00198161	ATPase family AAA domain-containing protein 3A homolog	sig	ATAD3A	Atad3a
Fibril core_Drosophila_Label free MS	P19889	1.69726	RpLP0	0.00123989	103	0.00203438	60S acidic ribosomal protein P0	sig	RPLP0	Rplp0
Fibril core_Drosophila_Label free MS	Q8T8R1	1.54273	CNBP	0.00133498	104	0.00216934	CCHC-type zinc finger nucleic acid binding protein	sig	CNBP	Cnbp
Fibril core_Drosophila_Label free MS	Q9VN14	2.83893	Cont	0.0020115	105	0.00323756	Contactin	sig	CNTN6	Cntn6
Fibril core_Drosophila_Label free MS	Q24186	1.69823	RpS5a	0.00226966	106	0.00361861	40S ribosomal protein S5a	sig	RPS5	Rps5
Fibril core_Drosophila_Label free MS	A1Z8H7	2.26245	Cpr47Ef	0.00229761	107	0.00362894	Cuticular protein 47Ef, isoform C	sig	Not found	Not found
Fibril core_Drosophila_Label free MS	Q99323	1.30928	zip	0.00301415	108	0.00471658	Myosin heavy chain, non-muscle	sig	MYH10	Myh10
Fibril core_Drosophila_Label free MS	A4V1N8	0.155211	Prm	0.00307765	109	0.00477177	FI03688p	sig	MYH4	Myh6
Fibril core_Drosophila_Label free MS	Q9VLM8	2.95122	AlaRS	0.0031057	110	0.00477149	Alanine--tRNA ligase, cytoplasmic	sig	AARS	Aars2
Fibril core_Drosophila_Label free MS	P12370	1.38879	Pka-C1	0.0032505	111	0.00494896	cAMP-dependent protein kinase catalytic subunit 1	sig	PRKACB	Prkaca
Fibril core_Drosophila_Label free MS	E2QCF1	0.300991	ATPCL	0.00334433	112	0.00504636	ATP-citrate synthase	sig	ACLY	Acly
Fibril core_Drosophila_Label free MS	Q8I725	1.20759	Dmel\CG1236	0.0034354	113	0.00513789	Glyoxylate reductase/hydroxypyruvate reductase	sig	GRHPR	Grhpr
Fibril core_Drosophila_Label free MS	O97477	3.33273	Inos	0.00343998	114	0.00509962	Inositol-3-phosphate synthase	sig	ISYNA1	Isyna1
Fibril core_Drosophila_Label free MS	Q9VD58	0.373867	Idh3b	0.00345272	115	0.00507399	GH26270p	sig	IDH3B	Idh3b
Fibril core_Drosophila_Label free MS	P08928	1.14542	Lam	0.00348831	116	0.00508211	Lamin Dm0	sig	LMNB2	Lmnb2
Fibril core_Drosophila_Label free MS	C9QP21	1.31537	Est-6	0.00350326	117	0.00506027	Carboxylic ester hydrolase	sig	CES5A	Ces1c
Fibril core_Drosophila_Label free MS	Q03427	1.27871	LamC	0.00449256	118	0.00643426	Lamin-C	sig	LMNB2	Lmnb2
Fibril core_Drosophila_Label free MS	Q9VC18	0.744239	BEST:GH11240	0.00542185	119	0.00769993	Bifunctional purine biosynthesis protein ATIC	sig	ATIC	Atic
Fibril core_Drosophila_Label free MS	Q9U1L2	1.08433	EG:BACR7A4.14	0.0056806	120	0.00800018	EG:BACR7A4.14 protein	sig	HSD17B14	Hsd17b14
Fibril core_Drosophila_Label free MS	Q0KIA8	1.52576	CRAT	0.00647133	121	0.00903847	Carnitine O-Acetyl-Transferase, isoform B	sig	CRAT	Crat
Fibril core_Drosophila_Label free MS	P41572	1.541	Pgd	0.0069072	122	0.00956817	6-phosphogluconate dehydrogenase, decarboxylating	sig	PGD	Pgd
Fibril core_Drosophila_Label free MS	Q9VTK9	0.583723	Akr1B	0.00703251	123	0.00966255	Aldo-keto reductase 1B, isoform A	sig	AKR1B1	Akr1b7
Fibril core_Drosophila_Label free MS	P46222	1.03788	RpL11	0.00705089	124	0.00960969	60S ribosomal protein L11	sig	RPL11	Rpl11
Fibril core_Drosophila_Label free MS	P31007	2.32053	dlg1	0.00776361	125	0.0104964	Disks large 1 tumor suppressor protein	sig	DLG1	Dlg1
Fibril core_Drosophila_Label free MS	Q9VP57	1.31647	pzg	0.00893605	126	0.0119857	LD15904p	sig	Not found	Not found
Fibril core_Drosophila_Label free MS	O96553	2.24644	pug	0.0103875	127	0.0138228	C-1-tetrahydrofolate synthase, cytoplasmic	sig	MTHFD1	Mthfd1
Fibril core_Drosophila_Label free MS	Q9VLM9	2.481	15010468	0.0116693	128	0.0154071	GH05949p	sig	HDHD2	Hdhd2
Fibril core_Drosophila_Label free MS	Q9VN21	1.41203	lost	0.0117275	129	0.015364	LD30155p	sig	MTHFSD	Mthfsd
Fibril core_Drosophila_Label free MS	Q8T0I9	1.15498	Tsp	0.0122267	130	0.0158947	GH27479p	sig	COMP	Comp
Fibril core_Drosophila_Label free MS	Q27580	1.60167	Ahcy	0.0128265	131	0.0165472	Adenosylhomocysteinase	sig	AHCY	Gm4737
Fibril core_Drosophila_Label free MS	Q8INU2	1.35928	Dap160	0.0136098	132	0.0174247	Dynamin associated protein 160, isoform B	sig	ITSN1	Itsn1
Fibril core_Drosophila_Label free MS	Q5U126	0.803086	CG7072	0.0145694	133	0.018513	GEO11286p1	sig	Not found	Not found
Fibril core_Drosophila_Label free MS	Q9W0E4	2.65943	Psa	0.015549	134	0.0196103	Aminopeptidase	sig	NPEPPS	Npepps
Fibril core_Drosophila_Label free MS	Q9VHX4	0.492407	Dmel\CG2767	0.0164716	135	0.02062	LD24679p	sig	AKR1D1	Not found
Fibril core_Drosophila_Label free MS	Q9VSI6	0.326269	Idh	0.0191699	136	0.0238214	Isocitrate dehydrogenase [NADP]	sig	IDH1	Idh1
Fibril core_Drosophila_Label free MS	Q8IRU4	1.74376	dnc	0.0192309	137	0.0237228	cAMP-specific 3',5'-cyclic phosphodiesterase, isoform F	sig	PDE4B	Pde4b
Fibril core_Drosophila_Label free MS	Q9I7Q5	0.785859	Cpr65Au	0.0210223	138	0.0257447	Cuticular protein 65Au, isoform A	sig	GPX4	Not found
Fibril core_Drosophila_Label free MS	Q9VZQ8	1.0566	PHGPx	0.0213784	139	0.0259924	Glutathione peroxidase	sig	GYS1	Gpx4
Fibril core_Drosophila_Label free MS	Q9VZJ2	2.38138	Dmel\CG1136	0.0219827	140	0.0265363	GH27759p	sig	Not found	Not found
Fibril core_Drosophila_Label free MS	Q9VFC8	0.466847	GlyS	0.0230214	141	0.0275931	Glycogen [starch] synthase	sig	GYS2	Gys1
Fibril core_Drosophila_Label free MS	Q9W3K9	0.835435	Ldsdh1	0.0240622	142	0.0286374	FI02989p	sig	HSD17B11	Hsd17b11
Fibril core_Drosophila_Label free MS	Q9V9M7	1.86488	RpL21	0.0257329	143	0.0304116	60S ribosomal protein L21	sig	RPL21	Rpl21
Fibril core_Drosophila_Label free MS	Q9W1N3	1.06657	levy	0.0260135	144	0.0305297	Levy, isoform A	sig	COX6A1	Cox6a1
Fibril core_Drosophila_Label free MS	Q7K0S6	3.17561	Dmel\CG6347	0.0268516	145	0.0312959	LD36817p	sig	CTSL	Cts7
Fibril core_Drosophila_Label free MS	P11046	1.96579	LanB1	0.0319263	146	0.0369557	Laminin subunit beta-1	sig	LAMB2	Lamb1
Fibril core_Drosophila_Label free MS	A1ZA23	0.317808	Dmel\CG8192	0.0323144	147	0.0371506	FI18007p1	sig	Not found	Not found
Fibril core_Drosophila_Label free MS	Q24400	0.401875	Mlp84B	0.0329635	148	0.0376407	Muscle LIM protein Mlp84B	sig	CSRP3	Csrp3
Fibril core_Drosophila_Label free MS	Q9Y143	0.904315	CT18390	0.0330454	149	0.037481	BcDNA.GH05536	sig	Not found	Purb
Fibril core_Drosophila_Label free MS	C0HKA0	0.909296	RpS14a	0.0339977	150	0.0383041	40S ribosomal protein S14a	sig	RPS14	Rps14
Fibril core_Drosophila_Label free MS	C0HKA1	0.909296	RpS14b	0.0339977	151	0.0380504	40S ribosomal protein S14b	sig	RPS14	Rps14
Fibril core_Drosophila_Label free MS	Q95RR6	0.899233	Pur-alpha	0.034017	152	0.0378215	LD15002p	sig	PURA	Not found
Fibril core_Drosophila_Label free MS	A1Z803	2.39327	Marc	0.034132	153	0.0377014	FI02892p	sig	MARC2	Marc1
Fibril core_Drosophila_Label free MS	Q9V427	2.27304	Inx2	0.0349479	154	0.0383519	Innexin inx2	sig	Not found	Not found
Fibril core_Drosophila_Label free MS	B5RIU6	0.426601	EndoA	0.0350562	155	0.0382226	Endophilin-A	sig	SH3GL3	Sh3gl3
Fibril core_Drosophila_Label free MS	A0A0B4JCU8	1.15588	Dmel\CG15093	0.0356383	156	0.0386081	3-hydroxyisobutyrate dehydrogenase	sig	HIBADH	Hibadh
Fibril core_Drosophila_Label free MS	P02828	0.351684	Hsp83	0.0360766	157	0.0388341	Heat shock protein 83	sig	HSP90AB1	Hsp90ab1
Fibril core_Drosophila_Label free MS	A0A0B4KH39	1.03133	CASK	0.0372065	158	0.0397968	CASK, isoform H	sig	CASK	Cask
Fibril core_Drosophila_Label free MS	Q9VT15	1.58615	Dmel\CG3088	0.0378663	159	0.0402478	GH14734p	sig	Not found	Not found
Fibril core_Drosophila_Label free MS	P38979	1.17783	sta	0.0380402	160	0.0401799	40S ribosomal protein SA	sig	RPSA	Rpsa
Fibril core_Drosophila_Label free MS	O17452	2.06658	Peritrophin-A	0.0412416	161	0.0432909	LD20793p	sig	Not found	Not found
Fibril core_Drosophila_Label free MS	Q9W078	0.859706	Cpr62Bb	0.0419997	162	0.0438145	Cuticular protein 62Bb, isoform A	sig	Not found	Not found
Fibril core_Drosophila_Label free MS	Q9VI64	1.57535	Dmel\CG10098	0.044002	163	0.0456217	LD30995p	sig	SCRN3	Scrn1
Fibril core_Drosophila_Label free MS	P36241	0.836558	RpL19	0.0446721	164	0.0460341	60S ribosomal protein L19	sig	RPL19	Rpl19
Fibril core_Drosophila_Label free MS	P55841	2.79544	RpL14	0.0447416	165	0.0458262	60S ribosomal protein L14	sig	RPL14	Rpl14
Fibril core_Drosophila_Label free MS	Q9VAL7	2.06799	Cnx99A	0.0452608	166	0.0460787	Calnexin 99A, isoform A	sig	CANX	Canx
Fibril core_Drosophila_Label free MS	Q9VJ86	1.30115	bsf	0.0463102	167	0.0468648	Bicoid stability factor	sig	LRPPRC	Lrpprc
Fibril core_Drosophila_Label free MS	Q9VKR4	1.7408	Dmel\CG6415	0.0467676	168	0.047046	Aminomethyltransferase	sig	AMT	Amt
Fibril core_Drosophila_Label free MS	Q94521	1.48592	speck	0.0489215	169	0.0489215	Arylalkylamine N-acetyltransferase 1	sig	Not found	Not found

### Sheet: Amyloid toxicity assay
Human Gene	Fly gene symbol	Fly gene ID	RNAi lines	Overexpression lines
Asb14	nompC	FBgn0016920	51722	NA
Cpa4	CG3097	FBgn0029804	65948	NA
Kmt2a	trx	FBgn0003862	33703	NA
Pgm2	Pgm2a	FBgn0033377	57737	NA
Ptgs2	CG4009	FBgn0038469	64014	NA
Ptpn13	Pez	FBgn0031799	33918	NA
Serpinb5	Spn55B	FBgn0028983	43309	NA
Grm6	mGluR	FBgn0019985	34872	NA
Dusp14	CG15528	FBgn0039742	NA	76886
Fbln5	CG32373	FBgn0052373	NA	93224
Scamp5	Scamp	FBgn0040285	38277	63115
Ide	Ide	FBgn0001247	NA	17090
Lox	No Homologue	NA	NA	92900
Bcap31	CG13887	FBgn0035165	32917	22441
Plp1	M6	FBgn0037092	37503	NA
Snrpd3	SmD3	FBgn0023167	30534	NA
Amy1	Amy-d	FBgn0000078	57561	NA
Anxa1	AnxB11	FBgn0030749	38311	NA
Cox7c	COX7C	FBgn0040773	62877	NA
Dsp	shot	FBgn0013733	64041	NA
Evpl	shot	FBgn0013733	64041*	NA
Foxe1	fd19B	FBgn0031086	65124	NA
Pkp1	p120ctn	FBgn0260799	51729	NA
Pkp3	p120ctn	FBgn0260799	51729*	NA
Tmem33	Kr-h2	FBgn0266449	62405	NA
Atp6v0a2	Vha100-5	FBgn0032373	62990	NA
Jup	arm	FBgn0000117	31305	78500
Amy2	Amy-p	FBgn0000079	62251	NA
Anxa1	AnxB10	FBgn0000084	38272	NA
Anxa1	AnxB9	FBgn0000083	38523	NA
Atp1b3	nrv3	FBgn0032946	50725	93635
Atp6v0a2	Vha100-4	FBgn0038613	64021	NA
Col27a1	Col4a1	FBgn0000299	44520	NA
Col4a1	Col4a1	FBgn0000299	44520*	NA
Csrp1	Mlp84B	FBgn0014863	31558	NA
Dad1	Dad1	FBgn0263852	64680	NA
Dpys	CRMP	FBgn0023023	31876	NA
Eif6	eIF6	FBgn0034915	NA	NA
Fbf1	twy	FBgn0036206	NA	NA
Fbln5	frac	FBgn0035798	62941	NA
Glipr2	CG31482	FBgn0051482	NA	NA
Htra1	HtrA2	FBgn0038233	28544	NA
Mpo	Pxn	FBgn0011828	NA	NA
Mtnd1	MT:nd1	FBgn0013679	64852	NA
Nccrp1	pan	FBgn0085432	40848	NA
Ncf4	Dlish	FBgn0034264	38263	NA
Nid1	Ndg	FBgn0026403	62902	NA
Nlrx1	CG7886	FBgn0038248	NA	93254
Nlrx1	CG8197	FBgn0033369	NA	NA
Nosip	CG6179	FBgn0030915	56909	NA
Nup155	Nup154	FBgn0021761	34710	NA
Paip1	CG8963	FBgn0034181	31756	NA
Pex5	Pex5	FBgn0023516	42854	NA
Ppp3r2	CanB2	FBgn0015614	38971	79098
Prkdc	nonC	FBgn0263968	NA	NA
Sarm1	Sarm	FBgn0262579	63525	19693
Slc10a1	CG11655	FBgn0030638	NA	NA
Stom	CG42540	FBgn0260657	65975	92879
Tgm1	Tg	FBgn0031975	65086	19825
Tgm3	Tg	FBgn0031975	65086*	20728
Tgm5	Tg	FBgn0031975	65086*	21863
Tmem14c	CG5532	FBgn0034902	NA	NA
Tp53bp1	futsch	FBgn0259108	40834	NA
Eln	No Homologue	NA	NA	NA
Hal	No Homologue	NA	NA	NA
Il12rb1	No Homologue	NA	NA	NA
Marcksl1	No Homologue	NA	NA	NA
Pcyox1l	No Homologue	NA	NA	NA
Pof1b	No Homologue	NA	NA	NA
Prss2	No Homologue	NA	NA	NA
S100a11	No Homologue	NA	NA	NA
S100a14	No Homologue	NA	NA	NA
Shisa4	No Homologue	NA	NA	NA
Sort1	No Homologue	NA	NA	NA
Atp5g1	No Homologue	NA	NA	NA
Atp5g2	No Homologue	NA	NA	NA
Atp5g3	No Homologue	NA	NA	NA
Dfnb31	No Homologue	NA	NA	NA
Dsg1a	No Homologue	NA	NA	NA
Dsg1b	No Homologue	NA	NA	NA
Dsg1c	No Homologue	NA	NA	NA
Kiaa0141	No Homologue	NA	NA	NA
Lppr2	No Homologue	NA	NA	NA
Lyz1	No Homologue	NA	NA	NA
Lyz2	No Homologue	NA	NA	NA
Mkl2	No Homologue	NA	NA	NA
Key	Enhancers
	Suppressors
	No effect

### Sheet: Fly_Human
Fly protein orthologs also identified in human fibrils
Protein Symbol	Description
AARS2	Alanine--tRNA ligase, mitochondrial
ACTA2	Actin, aortic smooth muscle
ACTBL2	Beta-actin-like protein 2
CLASP2	CLIP-associating protein 2
CPA4	Carboxypeptidase A4
CTSZ	Cathepsin Z
DDX3Y	ATP-dependent RNA helicase DDX3Y
EIF3I	Eukaryotic translation initiation factor 3 subunit I
HNRNPA1L2	Heterogeneous nuclear ribonucleoprotein A1-like 2
HSP90AB2P	Putative heat shock protein HSP 90-beta 2
HSPE1-MOB4	10 KDa Heat Shock Protein, Mitochondrial
IMPA2	Inositol monophosphatase 2
LRP1B	Low-density lipoprotein receptor-related protein 1B
LTF	Lactotransferrin
NCKIPSD	NCK-interacting protein with SH3 domain
POTEF	POTE ankyrin domain family member F
RPL22	60S ribosomal protein L22
RPL35	60S ribosomal protein L35
RPL4	60S ribosomal protein L4
RPL8	60S ribosomal protein L8
RPS15A	40S ribosomal protein S15a
RPS20	40S ribosomal protein S20
RPS24	40S ribosomal protein S24
RPS3A	40S ribosomal protein S3a
THBS2	Thrombospondin-2

### Sheet: Fly_Mouse
Fly protein orthologs also identified in mouse fibrils
Protein Symbol	Description
Aco2	Aconitase hydratase, mitochondrial
Acta1	Actin, alpha skeletal muscle
Acta2	Actin, aortic smooth muscle
Actb	Actin, cytoplasmic 1
Actbl2	Beta-actin-like protein 2 (Kappa-actin)
Actc1	Actin, alpha cardiac muscle 1
Actg1	Actin, cytoplasmic 2
Actg2	Actin, gamma-enteric smooth muscle
Agl	Adenylate kinase isoenzyme 1 phosphotransferase
Ak1	Annexin A5
Anxa5	Annexin A5
Atic	Plasma membrane calcium-transporting ATPase 1
Atp2b1	Plasma membrane calcium-transporting ATPase 2
Atp2b2	ATP synthase F1 subunit alpha hydratase, mitochondrial
Atp5a1	Calcium/calmodulin-dependent protein kinase type II subunit alpha
Camk2a	Calcium/calmodulin-dependent protein kinase type II subunit beta
Camk2b	Calcium/calmodulin-dependent protein kinase type II subunit delta
Camk2d	Calcium/calmodulin-dependent protein kinase type II subunit gamma
Camk2g	Adenylyl cyclase-associated protein 1 (CAP 1)
Cap1	Prostasin
Cct6a	T-complex protein 1 subunit zeta
Cfl1	Cofilin, non-muscle isoform hydratase, mitochondrial
Cfl2	Cofilin, muscle isoform hydratase, mitochondrial
Ckb	Creatine kinase B-type
Ckm	Creatine kinase M-type
Ckmt1	Creatn kinase U-type, mitochondrial
Ckmt2	Creatn kinase S-type, mitochondrial
Cntn1	Contactin-1 (Neural cell surface protein F3)
Cox6c	Cytochrome c oxidase subunit 6C
Crmp1	Dihydropyrimidinase-related protein 1
Des	Desmin
Dlat	Annexin A5
Dld	Dihydrolipoyl dehydrogenase, mitochondrial
Dnm1	Dynamin-1
Dnm3	Dynamin-3
Dpysl2	Dihydropyrimidinase-related protein 2
Dpysl3	Dihydropyrimidinase-related protein 3
Dpysl5	Dihydropyrimidinase-related protein 5
Dstn	Destrin
Eef1a1	Elongation factor 1-alpha 1
Eef1a2	Elongation factor 1-alpha 2
Gapdh	Glyceraldehyde-3-phosphate dehydrogenase
Gapdhs	Glyceraldehyde-3-phosphate dehydrogenase, testis-specific
Gnb1	Guanine nucleotide-binding protein G(I)/G(S)/G(T) subunit beta-1
Gnb2	Guanine nucleotide-binding protein G(I)/G(S)/G(T) subunit beta-2
Gpi1	Glucose-6-phosphate isomerase
Hba-a1	Hemoglobin subunit alpha (Alpha-globin)
Hbb-b1	Hemoglobin subunit beta-1 (Beta-1-globin)
Hbb-b2	Hemoglobin subunit beta-2 (Beta-2-globin)
Hbb-bs	Hemoglobin, beta adult s chain
Hbb-y	Hemoglobin subunit epsilon-Y2 (Epsilon-Y2-globin)
Hnrnpa2b1	Heterogeneous nuclear ribonucleoproteins A2/B1
Hsp90aa1	Heat shock protein HSP 90-alpha
Hspa1l	Heat shock 70 kDa protein 1-like
Hspa2	Heat shock-related 70 kDa protein 2
Hspa5	Annexin A5
Hspa8	Heat shock cognate 71 kDa protein
Hspd1	60 kDa heat shock protein, mitochondrial
Idh3b	Isocitrate dehydrogenase [NAD] subunit beta, mitochondrial
Mdh1	Malate dehydrogenase, cytoplasmic
Myh1	Myosin-1
Myh10	Myosin-10
Myh2	Myosin-4
Myh4	Myosin heavy chain 6 hydratase, mitochondrial
Myh6	Myosin heavy chain 7 hydratase, mitochondrial
Myh7	Myosin-8
Myh8	Fast skeletal myosin light chain 2 hydratase, mitochondrial
Mylpf	Neural cell adhesion molecule 1
Ncam1	NADH dehydrogenase [ubiquinone] 1 alpha subcomplex subunit 5
Ndufa5	NADH dehydrogenase [ubiquinone] iron sulphur protein 2, mitochondrial
Ndufs2	Protein kinase C and casein kinase substrate in neurons protein 1 (Syndapin-1)
Pacsin1	1-phosphatidylinositol 4,5-bisphosphate phosphodiesterase zeta-1
Plcz1	Serine/threonine-protein phosphatase 2A
Ppp2r1a	Annexin A5
Prdx6	Peroxiredoxin-6, mitochondrial
Sh3gl2	SH3 domain-containing GRB2-like protein 2
Slc25a4	ADP/ATP translocase 1
Slc25a5	ADP/ATP translocase 2
Sptan1	Alpha-II spectrin hydratase, mitochondrial
Sptbn1	Beta-II spectrin hydratase, mitochondrial
Tkt	Transketolase
Vim	Vimentin
Ywhab	14-3-3 protein beta/alpha
Ywhae	14-3-3 protein epsilon
Ywhaz	14-3-3 protein zeta/delta
